# *Staphylococcus haemolyticus* Population Genomics Provides Insights into Pathogenicity and Commensalism

**DOI:** 10.1101/2025.11.08.687178

**Authors:** Heather Felgate, Lisa Lamberte, Leonardo de Oliveira Martins, Antia Acuna-Gonzalez, Janet E. Berrington, Jonathan A. Chapman, Dheeraj Sethi, Christopher J. Stewart, Ad C Fluit, Matthew K. O’Shea, Jorunn Pauline Cavanagh, Lindsay Hall, Willem van Schaik, Mark A Webber

## Abstract

*Staphylococcus haemolyticus* is a common commensal bacterium but also an opportunistic pathogen, frequently implicated in bacteraemia and sepsis in preterm neonates and immunocompromised patients.

Despite its clinical relevance, relatively little is known about the population structure of *S. haemolyticus* and how this relates to its ability to colonise humans or cause disease. In this study, we analysed commensal and clinical strains isolated from neonates and adults from 20 countries between 1957 - 2022. Whole genome sequencing of these isolates, combined with publicly available data, generated a comprehensive dataset of 986 genomes. This enabled us to characterise the species population structure and track the distribution of antimicrobial resistance (AMR) and virulence determinants.

Our analysis revealed a highly diverse genome structure, with multiple phylogenetic groups showing distinct associations with commensalism or pathogenicity. We observed extensive variation in mobile genetic elements, prophages, and AMR genes, alongside increased carriage of plasmids and AMR genes over time. Furthermore, genes lined to metal homeostasis, detoxification, and oxidative stress tolerance were differently abundant between commensal and clinical isolates.

This work provides the most detailed view to date of *S. haemolyticus* diversity, its evolutionary dynamics, and the genetic factors that may underpin the transition from commensal to pathogen.
