## Supplementary Table 2 for "*Staphylococcus haemolyticus* Population Genomics Provides Insights into Pathogenicity and Commensalism"

### Sheet: Sheet1
CARD [v3.1.1]	85% ID													VFDB [v]
Aminoglycoside Resistance	Total		AAC(6')-Ie-APH(2'')-Ia	ANT(4')-Ib	aad(6)	APH(3')-IIIa	SAT-4	Staphylococcys_aureus_LmrS	mepA	lsaA				Adherence and Surface Proteins	Total		ebpA	ebpB	ebpC	bopD	icaA	sprE	srtC	adsA	clfA	clfB	fss3	isdD	psaA	pseB	gelE	sdrE
	118	Blue	52	26	1	22	16	1	0	0					2	Blue	0	0	0	0	2	0	0	0	0	0	0	0	0	0	0	0
	601	Orange	226	93	0	145	137	0	0	0					0	Orange	0	0	0	0	0	0	0	0	0	0	0	0	0	0	0	0
	20	Purple	5	4	3	4	4	0	0	0					0	Purple	0	0	0	0	0	0	0	0	0	0	0	0	0	0	0	0
	126	Red	73	14	0	21	16	1	1	0					6	Red	0	0	0	0	1	0	0	1	1	1	0	1	0	0	0	1
	869	Yellow	422	41	1	193	193	5	4	10					180	Yellow	16	18	16	20	31	14	20	9	1	1	2	11	2	2	14	3
Regulatory Proteins	Total		mepR	arlR	arlS	mgrA	mecI	mecR1						Toxins and Hemolysins	Total		cylB	cylA	cylL	cylM	cylR1	cylR2	cylS	esxA	eta	hld	hlgA	hlgB	lukF-PV	sea	sspA	sspB	sspC
	364	Blue	2	178	0	178	3	3							5	Blue	0	0	0	0	0	1	1	1	1	0	0	0	0	0	0	1	0
	483	Orange	0	241	0	239	2	1							0	Orange	0	0	0	0	0	0	0	0	0	0	0	0	0	0	0	0	0
	71	Purple	0	31	0	32	4	4							1	Purple	0	0	0	0	0	0	0	1	0	0	0	0	0	0	0	0	0
	162	Red	1	80	1	80	0	0							10	Red	0	0	0	0	0	0	0	1	0	2	1	1	1	1	1	1	1
	926	Yellow	7	452	5	450	6	6							146	Yellow	2	8	14	6	6	13	13	17	1	14	9	11	3	1	9	8	11
Beta-lactamase	Total		PC1_beta-lactamase_(blaZ)	TEM-116	DHA-1									Capsule and Exopolysaccharide Production	Total		cap8A	cap8B	cap8C	cap8D	cap8E	cap8F	cap8G	cap8H	cap8I	cap8J	cap8K	cap8L	cap8M	cap8N	cap8O	cap8P	cpsA	cpsB	cpsC	cpsD	cpsE	cpsF	cpsG	cpsH	cpsI	cpsJ	cpsK
	123	Blue	121	2	0										141	Blue	0	1	0	0	41	1	40	0	0	0	0	0	29	0	29	0	0	0	0	0	0	0	0	0	0	0	0
	230	Orange	229	1	0										241	Orange	0	0	0	0	66	0	65	0	0	0	0	0	55	0	55	0	0	0	0	0	0	0	0	0	0	0	0
	18	Purple	18	0	0										12	Purple	0	0	0	0	3	0	3	0	0	0	0	0	3	0	3	0	0	0	0	0	0	0	0	0	0	0	0
	78	Red	77	0	1										165	Red	1	1	2	1	54	1	53	1	1	1	1	1	21	1	24	1	0	0	0	0	0	0	0	0	0	0	0
	452	Yellow	444	4	4										2881	Yellow	13	12	12	9	842	12	839	5	11	9	7	11	472	13	481	7	18	20	12	10	6	10	10	10	10	10	10
Methicillin Resistance	Total		mecA	mecR1	mecI									Immune Evasion and Modulation	Total		esaA	esaB	esaC	essA	essB	essC	esxB	hysA	sec	sell
	98	Blue	92	3	3										2	Blue	0	2	0	0	0	0	0	0	0	0
	231	Orange	228	1	2										0	Orange	0	0	0	0	0	0	0	0	0	0
	20	Purple	12	4	4										2	Purple	0	1	0	0	0	1	0	0	0	0
	77	Red	77	0	0										10	Red	1	1	2	1	1	1	2	1	0	0
	446	Yellow	434	6	6										76	Yellow	7	16	8	11	5	4	10	7	4	4
Efflux	Total		norA	qacA	efrA	efrB	mepA	mepR	Staphylococcys_aureus_LmrS	lsaA
	283	Blue	178	102	0	0	0	2	1	0				Iron Acquisition and Transport	Total		isdA	isdB	isdC	isdD	isdE	isdF	isdG	fss3
	378	Orange	240	138	0	0	0	0	0	0					3	Blue	0	0	0	0	2	0	1	0
	39	Purple	31	8	0	0	0	0	0	0					0	Orange	0	0	0	0	0	0	0	0
	140	Red	81	56	0	0	1	1	1	0					0	Purple	0	0	0	0	0	0	0	0
	911	Yellow	452	412	11	10	4	7	5	10					7	Red	1	1	1	1	1	1	1	0
															86	Yellow	9	7	11	11	19	9	18	2
Macrolide Resistance	Total		Staphylococcys_aureus_LmrS	ErmC	ErmA	ErmB	msrA	vgaA	vgaALC
	117	Blue	1	30	17	2	53	1	13					Other Virulence Factors	Total		adsA	clpP	cpsF	EF0485	EF0818	efaA	fnbA	fnbB	isdG	prgB/asc10	srtB
	353	Orange	0	85	1	1	188	1	77						179	Blue	0	178	0	0	0	0	0	0	1	0	0
	29	Purple	0	4	5	0	15	1	4						237	Orange	0	237	0	0	0	0	0	0	0	0	0
	75	Red	1	21	0	0	49	1	3						31	Purple	0	31	0	0	0	0	0	0	0	0	0
	643	Yellow	5	201	2	9	413	8	5						86	Red	1	81	0	0	0	0	1	1	1	0	1
															1516	Yellow	9	1428	10	2	8	20	1	7	18	2	11
Tetracycline Resistance	Total		mepR	tet(38)	tet(K)	tet(L)	tetM
	24	Blue	2	1	17	2	2
	50	Orange	0	0	44	3	3
	4	Purple	0	1	3	0	0
	9	Red	1	0	5	1	2
	138	Yellow	7	2	84	33	12							SCCmec Cassette- BlastN	Total	SCCmec	1B	2A	3A	4A	5	6	7	8	9	10	12	13
															145	Blue	32	1	4	29	11	8	2	7	31	8	2	10
Trimethoprim Resistance	Total		dfrC	dfrG	dfrE										224	Orange	5	1	19	58	16	0	0	4	84	24	0	13
	40	Blue	25	15	0										19	Purple	7	0	0	1	1	0	1	3	3	1	0	2
	141	Orange	52	89	0										77	Red	0	0	12	4	23	0	1	1	27	1	0	8
	2	Purple	1	1	0										430	Yellow	3	1	33	16	288	0	3	12	42	18	0	14
	16	Red	14	2	0
	307	Yellow	55	242	10
Fusidic Acid Resistance	Total		fusC	fusB
	34	Blue	3	31
	70	Orange	26	44
	1	Purple	0	1
	10	Red	3	7
	66	Yellow	3	63
Chloramphenicol Resistance	Total		Staphylococcus_intermedius_chloramphenicol_acetyltransferase	Lactobacillus_reuteri_cat-TC	fexA	Enterococcus_faecalis_chloramphenicol_acetyltransferase	Enterococcus_faecium_chloramphenicol_acetyltransferase	cfrA	catA8					Group	Blue	Orange	Purple	Red	Yellow	Total
	26	Blue	18	2	0	1	4	0	1					no isolates per gorup	178	241	32	81	454	986
	47	Orange	40	1	0	3	0	1	2
	2	Purple	2	0	0	0	0	0	0
	13	Red	8	0	0	3	2	0	0
	14	Yellow	0	5	1	0	3	1	4
Fosfomycin Resistance	Total		FosB1	FosB6	FosD	FosB4
	5	Blue	2	1	2	0
	22	Orange	16	5	1	0
	0	Purple	0	0	0	0
	12	Red	4	0	7	1
	10	Yellow	8	1	1	0
Streptogramin Resistance	Total		vgaALC	lsaA	vgaA
	14	Blue	13	0	1
	78	Orange	77	0	1
	5	Purple	4	0	1
	4	Red	3	0	1
	23	Yellow	5	10	8
Other AMR Genes	Total		lnuA	sul1	mupA
	20	Blue	18	0	2
	86	Orange	14	1	71
	11	Purple	11	0	0
	6	Red	5	0	1
	45	Yellow	0	1	44
