## Supplementary Table 3 for "*Staphylococcus haemolyticus* Population Genomics Provides Insights into Pathogenicity and Commensalism"

### Sheet: Summary Table
Stool v collection	Gene	Non-unique Gene name	Annotation	Number pos present in	Number neg present in	Number pos not present in	Number neg not present in	Sensitivity	Specificity	Odds ratio	Naive p	Bonferroni p	Benjamini H p	Max Pairwise comparisons	Max supporting pairs	Max opposing pairs	Best pairwise comp p	Worst pairwise comp p
	group_22044	tnp	IS110 family ISSep2 transposase	1	110	151	585	0.657895	84.1727	0.0352197	2.63562e-09	0.000140018	2.43933e-07	18	1	18	7.62939e-06	0.000144958
	feoA		Fe2+ transport protein FeoA	0	46	152	649	0	93.3813	0	0.000114845	1	0.0036776	16	0	16	3.05176e-05	3.05176e-05
	czrA		Zn(II)-responsive metalloregulatory transcriptional repressor CzrA	0	44	152	651	0	93.6691	0	0.000183886	1	0.00542864	16	0	16	3.05176e-05	3.05176e-05
	mgrA		HTH-type transcriptional regulator MgrA	0	39	152	656	0	94.3885	0	0.000832075	1	0.0182059	15	0	15	6.10352e-05	6.10352e-05
	tetR		TetR family transcriptional regulator	0	35	152	660	0	94.964	0	0.00124299	1	0.0250753	15	0	15	6.10352e-05	6.10352e-05
	groL		chaperonin GroEL	60	347	92	348	39.4737	50.0719	0.654053	0.0200118	1	0.226922	23	12	21	6.60419e-05	1
	group_19773	arsC	Arsenate reductase or related protein glutaredoxin family	0	46	152	649	0	93.3813	0	0.000114845	1	0.0036776	18	0	18	7.62939e-06	7.62939e-06
	group_2343	arcA	arginine deiminase	0	59	152	636	0	91.5108	0	1.00051e-05	0.531521	0.000412992	17	0	17	1.52588e-05	1.52588e-05
	group_54465	phenol-soluble modulin PSM-beta-3	phenol-soluble modulin PSM-beta-3	1	55	151	640	0.657895	92.0863	0.077062	0.000224939	1	0.00648745	17	1	17	1.52588e-05	0.000274658
	group_22975	lysR	DNA-binding transcriptional regulator LysR family	0	71	152	624	0	89.7842	0	8.53604e-07	0.0453477	4.54842e-05	16	0	16	3.05176e-05	3.05176e-05
	group_20682	mntH	Nramp family divalent metal transporter	0	78	152	617	0	88.777	0	1.86326e-07	0.00989858	1.20714e-05	16	0	16	3.05176e-05	3.05176e-05
	group_34396	vraH	VraH family protein	0	41	152	654	0	94.1007	0	0.000502106	1	0.0123894	16	0	16	3.05176e-05	3.05176e-05
	group_13678	soxR	DNA-binding transcriptional regulator MerR family	0	45	152	650	0	93.5252	0	0.000184957	1	0.00542864	15	0	15	6.10352e-05	6.10352e-05
	group_30514	fur	Ferric uptake regulation protein	0	40	152	655	0	94.2446	0	0.000478061	1	0.0121691	15	0	15	6.10352e-05	6.10352e-05
	group_24777	msrA	peptide-methionine (S)-S-oxide reductase	0	36	152	659	0	94.8201	0	0.00126592	1	0.0250753	15	0	15	6.10352e-05	6.10352e-05
	group_23894	vraA	Putative long chain fatty acid-CoA ligase VraA	0	36	152	659	0	94.8201	0	0.00126592	1	0.0250753	15	0	15	6.10352e-05	6.10352e-05
	group_21585	fer	Ferredoxin	0	28	152	667	0	95.9712	0	0.0051599	1	0.0750213	15	0	15	6.10352e-05	6.10352e-05
Clinical v collection	Gene	Non-unique Gene name	Annotation	Number pos present in	Number neg present in	Number pos not present in	Number neg not present in	Sensitivity	Specificity	Odds ratio	Naive p	Bonferroni p	Benjamini H p	Max Pairwise comparisons	Max supporting pairs	Max opposing pairs	Best pairwise comp p	Worst pairwise comp p
	group_21089	gntR	DNA-binding transcriptional regulator GntR family	0	44	256	543	0	92.5043	0	9.34323e-08	0.00496125	5.19503e-06	15	0	15	6.10352e-05	6.10352e-05
	group_15043	hemY	protoporphyrinogen oxidase	118	182	138	405	46.0938	68.9949	1.90277	3.28273e-05	1	0.000983708	69	54	23	2.61285e-06	0.00762052
	group_21225	fadM	Acyl-CoA thioesterase FadM	0	50	256	537	0	91.4821	0	9.99308e-09	0.000530632	6.69146e-07	19	0	19	3.8147e-06	3.8147e-06
	group_28878	nirD	Ferredoxin subunit of nitrite reductase or a ring-hydroxylating dioxygenase	1	44	255	543	0.390625	92.5043	0.0483957	2.35665e-06	0.125138	9.70817e-05	19	1	19	3.8147e-06	7.62939e-05
	group_11409	tagH	ABC-type polysaccharide/polyol phosphate transport system ATPase component	2	76	254	511	0.78125	87.0528	0.0529424	1.00352e-10	5.3287e-06	9.58399e-09	27	2	25	5.64754e-06	5.64754e-06
	group_16719	spoU	tRNA G18 (ribose-2'-O)-methylase SpoU	0	48	256	539	0	91.8228	0	3.35884e-08	0.00178354	2.01758e-06	18	0	18	7.62939e-06	7.62939e-06
	group_25296	agrB	Accessory gene regulator protein B	1	47	255	540	0.390625	91.9932	0.0450563	4.64807e-07	0.0246813	2.18612e-05	18	1	18	7.62939e-06	0.000144958
	group_28917	arsC	Arsenate reductase or related protein glutaredoxin family	0	45	256	542	0	92.3339	0	9.79152e-08	0.0051993	5.39597e-06	17	0	17	1.52588e-05	1.52588e-05
	group_25798	opuBA	ABC-type proline/glycine betaine transport system ATPase component	1	41	255	546	0.390625	93.0153	0.0522238	6.55371e-06	0.348002	0.000236254	17	1	17	1.52588e-05	0.000274658
	group_4126	cadD	Cadmium resistance protein CadD putative permease	1	97	255	490	0.390625	83.4753	0.01981	2.12134e-15	1.12643e-10	4.06654e-13	21	1	20	2.09808e-05	2.09808e-05
	group_24777	msrA	peptide-methionine (S)-S-oxide reductase	0	36	256	551	0	93.8671	0	2.45789e-06	0.130514	9.96291e-05	16	0	16	3.05176e-05	3.05176e-05
	group_25791	tagB	CDP-glycerol glycerophosphotransferase TagB/SpsB family	0	33	256	554	0	94.3782	0	7.23053e-06	0.383941	0.000257161	16	0	16	3.05176e-05	3.05176e-05
	group_23925	arcR	HTH-type transcriptional regulator ArcR	1	43	255	544	0.390625	92.6746	0.0496124	2.19377e-06	0.116489	9.15076e-05	16	1	16	3.05176e-05	0.000518799
	group_34142	copZ	copper chaperone CopZ	1	40	255	547	0.390625	93.1857	0.0536275	6.28317e-06	0.333636	0.000230168	16	1	16	3.05176e-05	0.000518799
	group_25722	fecD	ABC-type Fe3+-siderophore transport system permease component	1	38	255	549	0.390625	93.5264	0.0566563	1.8147e-05	0.963606	0.000578743	16	1	16	3.05176e-05	0.000518799
	group_25988	capA	Poly-gamma-glutamate biosynthesis protein CapA/YwtB (capsule formation) metallophosphatase superfamily	0	34	256	553	0	94.2078	0	4.29345e-06	0.227982	0.000165805	15	0	15	6.10352e-05	6.10352e-05
	group_32061	znuB	ABC-type Mn2+/Zn2+ transport system permease component	0	30	256	557	0	94.8893	0	2.13153e-05	1	0.00066151	15	0	15	6.10352e-05	6.10352e-05
	group_23796	arcD	arginine-ornithine antiporter	1	39	255	548	0.390625	93.356	0.0551031	1.04373e-05	0.554219	0.000361998	15	1	15	6.10352e-05	0.000976562
	group_30514	fur	Ferric uptake regulation protein	1	39	255	548	0.390625	93.356	0.0551031	1.04373e-05	0.554219	0.000361998	15	1	15	6.10352e-05	0.000976562
	group_5795	corA	Mg2+ and Co2+ transporter CorA	1	40	255	547	0.390625	93.1857	0.0536275	6.28317e-06	0.333636	0.000230168	19	1	18	7.62939e-05	7.62939e-05
	group_12564	iucA	Siderophore synthetase component IucA/IucC/SbnC	3	122	253	465	1.17188	79.2164	0.0451954	1.71314e-17	9.09677e-13	4.19206e-15	26	3	23	8.79765e-05	8.79765e-05
	group_359	arsB	arsenite efflux transporter membrane subunit ArsB	180	242	76	345	70.3125	58.7734	3.37647	6.47002e-15	3.43558e-10	1.16067e-12	58	44	18	0.000100497	0.00535486
	czrA		Zn(II)-responsive metalloregulatory transcriptional repressor CzrA	1	43	255	544	0.390625	92.6746	0.0496124	2.19377e-06	0.116489	9.15076e-05	19	1	19	3.8147e-06	7.62939e-05
	mgrA		HTH-type transcriptional regulator MgrA	1	38	255	549	0.390625	93.5264	0.0566563	1.8147e-05	0.963606	0.000578743	20	1	19	4.00543e-05	4.00543e-05
	group_23894	vraA	Putative long chain fatty acid-CoA ligase VraA	0	36	256	551	0	93.8671	0	2.45789e-06	0.130514	9.96291e-05	15	0	15	6.10352e-05	6.10352e-05
	group_37329	yidD	membrane protein insertion efficiency factor YidD	0	31	256	556	0	94.7189	0	1.29012e-05	0.685054	0.000433579	15	0	15	6.10352e-05	6.10352e-05
Blood v collection	Gene	Non-unique Gene name	Annotation	Number pos present in	Number neg present in	Number pos not present in	Number neg not present in	Sensitivity	Specificity	Odds ratio	Naive p	Bonferroni p	Benjamini H p	Max Pairwise comparisons	Max supporting pairs	Max opposing pairs	Best pairwise comp p	Worst pairwise comp p
	group_21089	gntR	DNA-binding transcriptional regulator GntR family	0	44	307	468	0	91.4062	0	5.98192e-10	3.1715e-05	3.77694e-08	16	0	16	3.05176e-05	3.05176e-05
	group_19848	Nitric oxide synthase oxygenase domain	Nitric oxide synthase oxygenase domain	1	54	306	458	0.325733	89.4531	0.0277173	1.02999e-10	5.46077e-06	7.24241e-09	24	1	23	2.98023e-06	2.98023e-06
	group_16719	spoU	tRNA G18 (ribose-2'-O)-methylase SpoU	0	48	307	464	0	90.625	0	9.13834e-11	4.84496e-06	6.51205e-09	19	0	19	3.8147e-06	3.8147e-06
	group_13325	argE	Acetylornithine deacetylase/Succinyl-diaminopimelate desuccinylase or related deacylase	0	38	307	474	0	92.5781	0	1.21766e-08	0.00064558	6.05042e-07	18	0	18	7.62939e-06	7.62939e-06
	group_24777	msrA	peptide-methionine (S)-S-oxide reductase	0	36	307	476	0	92.9688	0	3.84494e-08	0.00203851	1.7016e-06	17	0	17	1.52588e-05	1.52588e-05
	group_28878	nirD	Ferredoxin subunit of nitrite reductase or a ring-hydroxylating dioxygenase	1	44	306	468	0.325733	91.4062	0.0347594	1.19552e-08	0.000633841	5.98528e-07	20	1	20	1.90735e-06	4.00543e-05
	czrA		Zn(II)-responsive metalloregulatory transcriptional repressor CzrA	1	43	306	469	0.325733	91.6016	0.0356437	2.10457e-08	0.0011158	9.95361e-07	20	1	20	1.90735e-06	4.00543e-05
	group_13420	cps2a	Anionic cell wall polymer biosynthesis enzyme TagV/TagU LytR-Cps2A-Psr (LCP) family (peptidoglycan teichoic acid transferase)	2	54	305	458	0.651466	89.4531	0.0556163	1.45937e-09	7.73729e-05	8.56843e-08	28	2	26	3.03239e-06	3.03239e-06
	group_3267	tagB	CDP-glycerol glycerophosphotransferase TagB/SpsB family	1	102	306	410	0.325733	80.0781	0.013136	2.11173e-21	1.1196e-16	6.62484e-19	19	1	19	3.8147e-06	7.62939e-05
	group_13422	cps2a	Anionic cell wall polymer biosynthesis enzyme TagV/TagU LytR-Cps2A-Psr (LCP) family (peptidoglycan teichoic acid transferase)	20	152	287	360	6.51466	70.3125	0.165047	6.53685e-17	3.46571e-12	1.15524e-14	42	13	35	1.50972e-05	0.0195205
	group_23925	arcR	HTH-type transcriptional regulator ArcR	1	43	306	469	0.325733	91.6016	0.0356437	2.10457e-08	0.0011158	9.95361e-07	17	1	17	1.52588e-05	0.000274658
	group_34142	copZ	copper chaperone CopZ	1	40	306	472	0.325733	92.1875	0.0385621	1.30559e-07	0.00692197	5.16951e-06	17	1	17	1.52588e-05	0.000274658
	mgrA		HTH-type transcriptional regulator MgrA	1	38	306	474	0.325733	92.5781	0.0407637	2.15338e-07	0.0114168	8.05702e-06	21	1	20	2.09808e-05	2.09808e-05
	group_25988	capA	Poly-gamma-glutamate biosynthesis protein CapA/YwtB (capsule formation) metallophosphatase superfamily	0	34	307	478	0	93.3594	0	1.33295e-07	0.00706704	5.20784e-06	16	0	16	3.05176e-05	3.05176e-05
	group_32061	znuB	ABC-type Mn2+/Zn2+ transport system permease component	0	30	307	482	0	94.1406	0	7.5281e-07	0.0399125	2.43369e-05	16	0	16	3.05176e-05	3.05176e-05
	czcD		putative flavoprotein CzcO associated with the cation diffusion facilitator CzcD	0	29	307	483	0	94.3359	0	1.37686e-06	0.0729984	4.02417e-05	16	0	16	3.05176e-05	3.05176e-05
	group_23796	arcD	arginine-ornithine antiporter	1	39	306	473	0.325733	92.3828	0.0396347	1.24858e-07	0.00661973	5.02256e-06	16	1	16	3.05176e-05	0.000518799
	group_30514	fur	Ferric uptake regulation protein	1	39	306	473	0.325733	92.3828	0.0396347	1.24858e-07	0.00661973	5.02256e-06	16	1	16	3.05176e-05	0.000518799
	group_23902	argD	aspartate aminotransferase family protein	0	35	307	477	0	93.1641	0	7.06734e-08	0.00374696	2.96907e-06	15	0	15	6.10352e-05	6.10352e-05
	group_10664	fur	Fe2+ or Zn2+ uptake regulation protein Fur/Zur	0	22	307	490	0	95.7031	0	4.86292e-05	1	0.000921452	15	0	15	6.10352e-05	6.10352e-05
	group_5795	corA	Mg2+ and Co2+ transporter CorA	1	40	306	472	0.325733	92.1875	0.0385621	1.30559e-07	0.00692197	5.16951e-06	19	1	18	7.62939e-05	7.62939e-05
	group_26299	phenol-soluble modulin PSM-beta-1	phenol-soluble modulin PSM-beta-1	59	164	248	348	19.2182	67.9688	0.504819	6.71615e-05	1	0.00123167	58	27	44	0.000100497	0.694004
	rpoY		DNA-directed RNA polymerase subunit epsilon	230	195	77	317	74.9186	61.9141	4.85581	5.19612e-25	2.75488e-20	2.45971e-22	67	56	36	2.1458e-08	0.625407
	group_11409	tagH	ABC-type polysaccharide/polyol phosphate transport system ATPase component	0	78	307	434	0	84.7656	0	1.3861e-17	7.3488e-13	2.73063e-15	28	0	28	7.45058e-09	7.45058e-09
	group_20006	ftsW	Peptodoglycan polymerase FtsW/RodA/SpoVE	1	85	306	427	0.325733	83.3984	0.0164168	1.07815e-17	5.71614e-13	2.15703e-15	28	1	28	7.45058e-09	2.16067e-07
	group_12564	iucA	Siderophore synthetase component IucA/IucC/SbnC	1	123	306	389	0.325733	75.9766	0.0103353	9.08375e-27	4.81602e-22	5.60002e-24	27	1	27	1.49012e-08	4.17233e-07
	group_9374	ftsW	Peptodoglycan polymerase FtsW/RodA/SpoVE	206	117	101	395	67.101	77.1484	6.88584	3.17513e-36	1.68339e-31	9.9023e-33	42	38	12	5.65315e-08	0.0079159
	group_22607	sgtB	monofunctional peptidoglycan glycosyltransferase SgtB	2	81	305	431	0.651466	84.1797	0.0348917	2.69281e-15	1.42767e-10	3.87954e-13	30	2	28	8.67993e-07	8.67993e-07
	group_15038	hemY	protoporphyrinogen oxidase	41	153	266	359	13.355	70.1172	0.361664	4.29107e-08	0.00227504	1.888e-06	40	6	35	1.38261e-06	8.36458e-06
	group_9056	fmhB	Lipid II:glycine glycyltransferase (Peptidoglycan interpeptide bridge formation enzyme)	3	80	304	432	0.977199	84.375	0.0532895	3.57104e-14	1.89329e-09	4.33248e-12	30	3	27	8.43033e-06	8.43033e-06
	group_23936	dppF	ABC-type dipeptide/oligopeptide/nickel transport system ATPase component	1	35	306	477	0.325733	93.1641	0.0445378	1.2395e-06	0.0657156	3.79804e-05	16	1	16	3.05176e-05	0.000518799
	group_2950	ltaS	polyglycerol-phosphate lipoteichoic acid synthase LtaS	2	69	305	443	0.651466	86.5234	0.0421003	6.78643e-13	3.59803e-08	6.78873e-11	24	2	22	3.5882e-05	3.5882e-05
Neonate blood v adult blood	Gene	Non-unique Gene name	Annotation	Number pos present in	Number neg present in	Number pos not present in	Number neg not present in	Sensitivity	Specificity	Odds ratio	Naive p	Bonferroni p	Benjamini H p	Max Pairwise comparisons	Max supporting pairs	Max opposing pairs	Best pairwise comp p	Worst pairwise comp p
	pckA	pckA	phosphoenolpyruvate carboxykinase (ATP)	69	89	9	140	88.4615	61.1354	12.0599	3.19185e-15	7.45233e-11	1.96114e-12	27	24	7	4.92334e-05	0.0191573
	group_9878	menE	o-succinylbenzoate--CoA ligase	69	75	9	154	88.4615	67.2489	15.7422	2.085e-18	4.86805e-14	2.86356e-15	27	24	8	4.92334e-05	0.052239
	group_10271	menC	o-succinylbenzoate synthase	69	75	9	154	88.4615	67.2489	15.7422	2.085e-18	4.86805e-14	2.86356e-15	27	24	8	4.92334e-05	0.052239
	hemY	hemY	protoporphyrinogen oxidase	69	78	9	151	88.4615	65.9389	14.8419	1.0346e-17	2.41558e-13	1.09799e-14	27	24	8	4.92334e-05	0.052239
	group_15043	hemY	protoporphyrinogen oxidase	9	107	69	122	11.5385	53.2751	0.14872	6.84879e-09	0.000159906	6.01149e-07	27	8	24	4.92334e-05	0.052239
Group D v Group E	Gene	Non-unique Gene name	Annotation	Number pos present in	Number neg present in	Number pos not present in	Number neg not present in	Sensitivity	Specificity	Odds ratio	Naive p	Bonferroni p	Benjamini H p	Max Pairwise comparisons	Max supporting pairs	Max opposing pairs	Best pairwise comp p	Worst pairwise comp p
	group_4355	ptsG2	Phosphotransferase system IIB components	449	22	5	59	98.8987	72.8395	240.827	9.18067e-54	4.11689e-49	1.3723e-49	1	1	1	1	1
	qac		QacCGHJ group quaternary ammonium compound efflux SMR transporter	444	11	10	70	97.7974	86.4198	282.545	2.19609e-64	9.84792e-60	9.84792e-60	1	1	1	1	1
	Plasmid replication protein		Plasmid replication protein	443	11	11	70	97.5771	86.4198	256.281	1.57859e-63	7.07887e-59	3.53943e-59	1	1	1	1	1
	group_29867	hypothetical protein	hypothetical protein	426	15	28	66	93.8326	81.4815	66.9429	6.42405e-47	2.88074e-42	3.20082e-43	1	1	1	1	1
	group_33537	Transcriptional regulator	Transcriptional regulator	425	13	29	68	93.6123	83.9506	76.6578	4.50871e-49	2.02184e-44	4.04368e-45	1	1	1	1	1
	DUF3139 domain-containing protein		DUF3139 domain-containing protein	424	18	30	63	93.3921	77.7778	49.4667	3.5437e-42	1.5891e-37	6.35641e-39	1	1	1	1	1
	group_31687	hypothetical protein	hypothetical protein	421	12	33	69	92.7313	85.1852	73.3561	1.76613e-48	7.91986e-44	1.13141e-44	1	1	1	1	1
	group_24468	hypothetical protein	hypothetical protein	420	14	34	67	92.511	82.716	59.1176	2.40668e-45	1.07923e-40	5.99571e-42	1	1	1	1	1
	group_33555	soxR	DNA-binding transcriptional regulator MerR family	417	12	37	69	91.8502	85.1852	64.8041	1.18883e-46	5.33106e-42	4.84642e-43	1	1	1	1	1
	group_28480	wcaG	Nucleoside-diphosphate-sugar epimerase	416	12	38	69	91.63	85.1852	62.9474	3.25532e-46	1.45979e-41	1.06888e-42	1	1	1	1	1
	group_25475	yajL	Protein/nucleotide deglycase PfpI/YajL/DJ-1 family (repair of methylglyoxal-glycated proteins and nucleic acids)	415	12	39	69	91.4097	85.1852	61.1859	8.76598e-46	3.93093e-41	2.43094e-42	1	1	1	1	1
	DNA-pol3-beta-2 domain-containing protein		DNA-pol3-beta-2 domain-containing protein	0	16	454	65	0	80.2469	0	1.95699e-14	8.77573e-10	2.00359e-12	1	0	1	1	1
	group_10932	N-acetylmuramoyl-L-alanine amidase	N-acetylmuramoyl-L-alanine amidase	0	16	454	65	0	80.2469	0	1.95699e-14	8.77573e-10	2.00359e-12	1	0	1	1	1
	group_26490	GIY-YIG domain-containing protein	GIY-YIG domain-containing protein	0	16	454	65	0	80.2469	0	1.95699e-14	8.77573e-10	2.00359e-12	1	0	1	1	1
	group_27467	Phage protein	Phage protein	0	16	454	65	0	80.2469	0	1.95699e-14	8.77573e-10	2.00359e-12	1	0	1	1	1
	group_28603	Phage protein	Phage protein	0	16	454	65	0	80.2469	0	1.95699e-14	8.77573e-10	2.00359e-12	1	0	1	1	1
	group_28709	Phage protein	Phage protein	0	16	454	65	0	80.2469	0	1.95699e-14	8.77573e-10	2.00359e-12	1	0	1	1	1
	group_36078	xRE	DNA-binding transcriptional regulator XRE-family HTH domain	0	16	454	65	0	80.2469	0	1.95699e-14	8.77573e-10	2.00359e-12	1	0	1	1	1
	Serine/threonine protein kinase		Serine/threonine protein kinase	0	16	454	65	0	80.2469	0	1.95699e-14	8.77573e-10	2.00359e-12	1	0	1	1	1
	group_1204	Replication initiator protein A	Replication initiator protein A	0	15	454	66	0	81.4815	0	1.54187e-13	6.91421e-09	1.45562e-11	1	0	1	1	1
	group_266	Transposon Tn552 DNA-invertase bin3	Transposon Tn552 DNA-invertase bin3	0	15	454	66	0	81.4815	0	1.54187e-13	6.91421e-09	1.45562e-11	1	0	1	1	1
	group_28609	parB	ParB domain-containing protein	0	15	454	66	0	81.4815	0	1.54187e-13	6.91421e-09	1.45562e-11	1	0	1	1	1
	Recombinase family protein		Recombinase family protein	0	15	454	66	0	81.4815	0	1.54187e-13	6.91421e-09	1.45562e-11	1	0	1	1	1
	group_23680	yadH	ABC-type multidrug transport system permease component	0	14	454	67	0	82.716	0	1.19898e-12	5.37657e-08	1.03996e-10	1	0	1	1	1
	group_1525	lpd	Dihydrolipoamide dehydrogenase (E3) component of pyruvate/2-oxoglutarate dehydrogenase complex or glutathione oxidoreductase	0	13	454	68	0	83.9506	0	9.20391e-12	4.12731e-07	6.81074e-10	1	0	1	1	1
	sasX		Cell wall surface anchoring protein sasX	0	13	454	68	0	83.9506	0	9.20391e-12	4.12731e-07	6.81074e-10	1	0	1	1	1
	DUF5079 domain-containing protein		DUF5079 domain-containing protein	0	12	454	69	0	85.1852	0	6.9763e-11	3.12838e-06	4.58707e-09	1	0	1	1	1
	group_28575	nrdF	class 1b ribonucleoside-diphosphate reductase subunit beta	0	12	454	69	0	85.1852	`	6.9763e-11	3.12838e-06	4.58707e-09	1	0	1	1	1
	group_20457	malY	3M3SH-releasing C-S lyase	0	11	454	70	0	86.4198	0	5.22226e-10	2.34182e-05	2.97562e-08	1	0	1	1	1
	group_24560	proW	ABC-type proline/glycine betaine transport system permease component	0	11	454	70	0	86.4198	0	5.22226e-10	2.34182e-05	2.97562e-08	1	0	1	1	1
	merB		organomercurial lyase MerB	0	11	454	70	0	86.4198	0	5.22226e-10	2.34182e-05	2.97562e-08	1	0	1	1	1
	group_11909	marR	DNA-binding transcriptional regulator MarR family	0	10	454	71	0	87.6543	0	3.86153e-09	0.000173162	1.98581e-07	1	0	1	1	1
	group_14125	sdpI	SdpI family protein	0	10	454	71	0	87.6543	0	3.86153e-09	0.000173162	1.98581e-07	1	0	1	1	1
	group_25465	marR	DNA-binding transcriptional regulator MarR family	0	10	454	71	0	87.6543	0	3.86153e-09	0.000173162	1.98581e-07	1	0	1	1	1
	group_36215	Restriction alleviation protein Lar family	Restriction alleviation protein Lar family	0	10	454	71	0	87.6543	0	3.86153e-09	0.000173162	1.98581e-07	1	0	1	1	1
	group_3961	Permease	Permease	0	10	454	71	0	87.6543	0	3.86153e-09	0.000173162	1.98581e-07	1	0	1	1	1
	group_4081	eRG12	phosphomevalonate kinase	0	10	454	71	0	87.6543	0	3.86153e-09	0.000173162	1.98581e-07	1	0	1	1	1
	group_949	peptidoglycan DD-metalloendopeptidase family protein	peptidoglycan DD-metalloendopeptidase family protein	0	10	454	71	0	87.6543	0	3.86153e-09	0.000173162	1.98581e-07	1	0	1	1	1
	Phage integrase		Phage integrase	0	10	454	71	0	87.6543	0	3.86153e-09	0.000173162	1.98581e-07	1	0	1	1	1
	sseB		SseB domain-containing protein	0	10	454	71	0	87.6543	0	3.86153e-09	0.000173162	1.98581e-07	1	0	1	1	1
	Tn552 transposase		Tn552 transposase	0	10	454	71	0	87.6543	0	3.86153e-09	0.000173162	1.98581e-07	1	0	1	1	1
	COesterase domain-containing protein		COesterase domain-containing protein	0	9	454	72	0	88.8889	0	2.82106e-08	0.00126505	1.30417e-06	1	0	1	1	1
	group_625	lqo	L-lactate dehydrogenase (quinone)	0	9	454	72	0	88.8889	0	2.82106e-08	0.00126505	1.30417e-06	1	0	1	1	1
	Hypothetical conserved protein		Hypothetical conserved protein	0	9	454	72	0	88.8889	0	2.82106e-08	0.00126505	1.30417e-06	1	0	1	1	1
	group_27475	Phage protein	Phage protein	0	8	454	73	0	90.1235	0	2.03657e-07	0.00913261	8.32508e-06	1	0	1	1	1
	group_27553	catA	type A-7 chloramphenicol O-acetyltransferase	0	8	454	73	0	90.1235	0	2.03657e-07	0.00913261	8.32508e-06	1	0	1	1	1
	group_33851	Phage protein	Phage protein	0	8	454	73	0	90.1235	0	2.03657e-07	0.00913261	8.32508e-06	1	0	1	1	1
	group_3825	resR	Transposon Tn552 DNA-invertase BinR	0	8	454	73	0	90.1235	0	2.03657e-07	0.00913261	8.32508e-06	1	0	1	1	1
	merA		mercury(II) reductase	0	8	454	73	0	90.1235	0	2.03657e-07	0.00913261	8.32508e-06	1	0	1	1	1
	merT		mercuric transport protein MerT	0	8	454	73	0	90.1235	0	2.03657e-07	0.00913261	8.32508e-06	1	0	1	1	1
	repN		Replication initiation protein	0	8	454	73	0	90.1235	0	2.03657e-07	0.00913261	8.32508e-06	1	0	1	1	1
	5-amino-6-(5-phosphoribosylamino) uracil reductase		5-amino-6-(5-phosphoribosylamino) uracil reductase	0	7	454	74	0	91.358	0	1.45312e-06	0.0651624	5.15118e-05	1	0	1	1	1
	Addiction module antitoxin		Addiction module antitoxin	0	7	454	74	0	91.358	0	1.45312e-06	0.0651624	5.15118e-05	1	0	1	1	1
	Cyclo(L-leucyl-L-leucyl) synthase		Cyclo(L-leucyl-L-leucyl) synthase	0	7	454	74	0	91.358	0	1.45312e-06	0.0651624	5.15118e-05	1	0	1	1	1
	cypX	cypX	Cytochrome P450	0	7	454	74	0	91.358	0	1.45312e-06	0.0651624	5.15118e-05	1	0	1	1	1
	fosD	fosD	fosfomycin resistance bacillithiol transferase FosD	0	7	454	74	0	91.358	0	1.45312e-06	0.0651624	5.15118e-05	1	0	1	1	1
	group_11568	Phage protein	Phage protein	0	7	454	74	0	91.358	0	1.45312e-06	0.0651624	5.15118e-05	1	0	1	1	1
	group_1471	DUF536 domain-containing protein	DUF536 domain-containing protein	0	7	454	74	0	91.358	0	1.45312e-06	0.0651624	5.15118e-05	1	0	1	1	1
	group_21958	Phage protein	Phage protein	0	7	454	74	0	91.358	0	1.45312e-06	0.0651624	5.15118e-05	1	0	1	1	1
	group_23749	Lar family restriction alleviation protein	Lar family restriction alleviation protein	0	7	454	74	0	91.358	0	1.45312e-06	0.0651624	5.15118e-05	1	0	1	1	1
	group_23755	Phage integrase	Phage integrase	0	7	454	74	0	91.358	0	1.45312e-06	0.0651624	5.15118e-05	1	0	1	1	1
	group_25583	CPBP family intramembrane metalloprotease	CPBP family intramembrane metalloprotease	0	7	454	74	0	91.358	0	1.45312e-06	0.0651624	5.15118e-05	1	0	1	1	1
	group_25649	Phage protein	Phage protein	0	7	454	74	0	91.358	0	1.45312e-06	0.0651624	5.15118e-05	1	0	1	1	1
	group_265	Transposon Tn552 DNA-invertase bin3	Transposon Tn552 DNA-invertase bin3	0	7	454	74	0	91.358	0	1.45312e-06	0.0651624	5.15118e-05	1	0	1	1	1
	group_28540	Phage protein	Phage protein	0	7	454	74	0	91.358	0	1.45312e-06	0.0651624	5.15118e-05	1	0	1	1	1
	group_33517	marR	DNA-binding transcriptional regulator MarR family	0	7	454	74	0	91.358	0	1.45312e-06	0.0651624	5.15118e-05	1	0	1	1	1
	group_33661	Nuclease	Nuclease	0	7	454	74	0	91.358	0	1.45312e-06	0.0651624	5.15118e-05	1	0	1	1	1
	group_33863	Phage protein	Phage protein	0	7	454	74	0	91.358	0	1.45312e-06	0.0651624	5.15118e-05	1	0	1	1	1
	group_36542	Phage protein	Phage protein	0	7	454	74	0	91.358	0	1.45312e-06	0.0651624	5.15118e-05	1	0	1	1	1
	group_36543	Phage protein	Phage protein	0	7	454	74	0	91.358	0	1.45312e-06	0.0651624	5.15118e-05	1	0	1	1	1
	group_36544	Phage protein	Phage protein	0	7	454	74	0	91.358	0	1.45312e-06	0.0651624	5.15118e-05	1	0	1	1	1
	group_37048	araJ	putative arabinose efflux permease AraJ MFS family	0	7	454	74	0	91.358	0	1.45312e-06	0.0651624	5.15118e-05	1	0	1	1	1
	group_40506	Phage protein	Phage protein	0	7	454	74	0	91.358	0	1.45312e-06	0.0651624	5.15118e-05	1	0	1	1	1
	group_40711	N-acetyltransferase domain-containing protein	N-acetyltransferase domain-containing protein	0	7	454	74	0	91.358	0	1.45312e-06	0.0651624	5.15118e-05	1	0	1	1	1
	group_7873	ebpS	elastin-binding protein EbpS	0	7	454	74	0	91.358	0	1.45312e-06	0.0651624	5.15118e-05	1	0	1	1	1
	group_839	hypothetical protein	hypothetical protein	0	7	454	74	0	91.358	0	1.45312e-06	0.0651624	5.15118e-05	1	0	1	1	1
	group_9203	arsA	arsenical pump-driving ATPase	0	7	454	74	0	91.358	0	1.45312e-06	0.0651624	5.15118e-05	1	0	1	1	1
	Type 1 glutamine amidotransferase		Type 1 glutamine amidotransferase	0	7	454	74	0	91.358	0	1.45312e-06	0.0651624	5.15118e-05	1	0	1	1	1
